# CPA-Perturb-seq: Multiplexed single-cell characterization of alternative polyadenylation regulators

**DOI:** 10.1101/2023.02.09.527751

**Authors:** Madeline H. Kowalski, Hans-Hermann Wessels, Johannes Linder, Saket Choudhary, Austin Hartman, Yuhan Hao, Isabella Mascio, Carol Dalgarno, Anshul Kundaje, Rahul Satija

**Affiliations:** New York Genome Center, New York, NY, USA; Center for Genomics and Systems Biology, New York University, New York, NY, USA; New York University Grossman School of Medicine, New York, NY, USA; Department of Genetics, Stanford University, Stanford USA; Department of Computer Science, Stanford University, Stanford USA

## Abstract

Most mammalian genes have multiple polyA sites, representing a substantial source of transcript diversity that is governed by the cleavage and polyadenylation (CPA) regulatory machinery. To better understand how these proteins govern polyA site choice we introduce CPA-Perturb-seq, a multiplexed perturbation screen dataset of 42 known CPA regulators with a 3’ scRNA-seq readout that enables transcriptome-wide inference of polyA site usage. We develop a statistical framework to specifically identify perturbation-dependent changes in intronic and tandem polyadenylation, and discover modules of co-regulated polyA sites exhibiting distinct functional properties. By training a multi-task deep neural network (APARENT-Perturb) on our dataset, we delineate a *cis*-regulatory code that predicts responsiveness to perturbation and reveals interactions between distinct regulatory complexes. Finally, we leverage our framework to re-analyze published scRNA-seq datasets, identifying new regulators that affect the relative abundance of alternatively polyadenylated transcripts, and characterizing extensive cellular heterogeneity in 3’ UTR length amongst antibody-producing cells. Our work highlights the potential for multiplexed single-cell perturbation screens to further our understanding of post-transcriptional regulation *in vitro* and *in vivo*.
