## Supplementary Table 1 for "CPA-Perturb-seq: Multiplexed single-cell characterization of alternative polyadenylation regulators"

### Sheet: GuideRNAs
TargetGene	sgRNA_ID	sgRNA_sequence	length	Complex	Chr	Start	End	Strand
CDC73	CDC73_I1	GCTGCTGTTGGTTCGTCGCGG	21	PAF	1	193122078	193122097	+
CDC73	CDC73_I2	GCTGCTGTCGTAGGCGAGGA	20	PAF	1	193122043	193122062	+
CDC73	CDC73_I3	GTTCGTCGCGGCGGCGAAGG	20	PAF	1	193122087	193122106	+
CDC73	CDC73_I7	GGCGAGGCGACAAGAGAAGA	20	PAF	1	193122121	193122140	+
CLP1	CLP1_I3	GTGGTTTAAATTCTGCACGGG	21	CF IIm	4	57657800	57657819	+
CLP1	CLP1_I4	GAATTTAAACCAAACTACAAG	21	CF IIm	4	57657791	57657810	-
CLP1	CLP1_I5	GGCAAGAACCGCTTGTAGTT	20	CF IIm	4	57657780	57657799	+
CLP1	CLP1_I6	GTTTGGTTTAAATTCTGCAC	20	CF IIm	4	57657797	57657816	+
CPEB1	CPEB1_I1	GAGGACTTCAGTCGTGCGTGA	21	other	15	82572015	82572034	-
CPEB1	CPEB1_I1	GAGGACTTCAGTCGTGCGTG	20	other	15	82572015	82572034	-
CPEB1	CPEB1_I3	GTGGCTCTGCTGTCGGCGGAG	21	other	15	82572035	82572054	-
CPEB1	CPEB1_I4	GAGTCGTGCGTGAGGGCTGCT	21	other	15	82572007	82572026	-
CPSF1	CPSF1_I2	GGCTCCAACTGCCAGGTGGG	20	CPSF	8	144409284	144409303	-
CPSF1	CPSF1_I3	GTCGGCTCCAACTGCCAGGT	20	CPSF	8	144409287	144409306	-
CPSF1	CPSF1_I5	GCCGGCCGCCCACCTGGCAGT	21	CPSF	8	144409277	144409296	+
CPSF2	CPSF2_I1	GACTGTGGGGCTTCTGCCGGC	21	CPSF	14	92122000	92122019	+
CPSF2	CPSF2_I2	GCAGCGCCAGGGACTACCGGC	21	CPSF	14	92122018	92122037	-
CPSF2	CPSF2_I5	GTGCCACTGTGGGGCTTCTGC	21	CPSF	14	92121996	92122015	+
CPSF2	CPSF2_I8	GTCTGCCGGCCGGTAGTCCC	20	CPSF	14	92122011	92122029	+
CPSF3	CPSF3_I1	GCAGCCACCGGTAAATAAAAA	21	CPSF	2	9423688	9423707	-
CPSF3	CPSF3_I3	GTAAATTGGAAGCACAGCCAC	21	CPSF	2	9423701	9423720	-
CPSF3	CPSF3_I4	GAAAGTGTGAGGGCGAAGCGG	21	CPSF	2	9423750	9423769	-
CPSF3	CPSF3_I8	GTTCCAATTTAGGAAGACCC	20	CPSF	2	9423711	9423729	+
CPSF3L	CPSF3L_I2	GTCGCGGGTCCGGGAGCGCGG	21	other	1	1324617	1324636	-
CPSF3L	CPSF3L_I4	GAGATCAGAGTCACGCCCTT	20	other	1	1324583	1324602	-
CPSF3L	CPSF3L_I6	GTCACCGCAGGCGGGCCTCGC	21	other	1	1324633	1324652	-
CPSF3L	CPSF3L_I8	GCGCGCGGGGAGGAGACCGG	20	other	1	1324446	1324464	+
CPSF4	CPSF4_I1	GAAGCGAAGGAGGAGTGTGTG	21	CPSF	7	99438981	99439000	+
CPSF4	CPSF4_I3	GCGAAGGAGGAGTGTGTGCGG	21	CPSF	7	99438984	99439003	+
CPSF4	CPSF4_I4	GCGGCGAGGCGAAGCGAAGG	20	CPSF	7	99438970	99438989	+
CPSF4	CPSF4_I8	GGGCGCTCCCGGCATCCCTC	20	CPSF	7	99438933	99438952	+
CPSF4L	CPSF4L_I1	GAAGATGCAAGAGGTCATTG	20	CPSF	17	73261803	73261822	-
CPSF4L	CPSF4L_I2	GTCCGCAGCCCCAGCAGGAGA	21	CPSF	17	73261825	73261844	-
CPSF4L	CPSF4L_I4	GAGATGCAAGAGGTCATTGCG	21	CPSF	17	73261801	73261820	-
CPSF4L	CPSF4L_I5	GCAGCTTCCGCAGCCCCAGC	20	CPSF	17	73261831	73261850	-
CPSF6	CPSF6_I2	GCGGCCGAGGCTGAAGGAAGA	21	CF Im	12	69239628	69239647	+
CPSF6	CPSF6_I5	GGCAGACCTGCAGGAGGCGG	20	CF Im	12	69239596	69239615	+
CPSF6	CPSF6_I6	GTCCTGCAGGTCTGCCCGCCG	21	CF Im	12	69239591	69239610	-
CPSF6	CPSF6_I7	GACCTGGGCTCTCACGTACC	20	CF Im	12	69239706	69239725	-
CPSF7	CPSF7_I1	GCCCCGTTACCGGGAATATGG	21	CF Im	11	61429905	61429924	+
CPSF7	CPSF7_I3	GTTCCCGGTAACGGGGGCGCG	21	CF Im	11	61429900	61429919	-
CPSF7	CPSF7_I4	GCCGCCATATTCCCGGTAACG	21	CF Im	11	61429908	61429927	-
CPSF7	CPSF7_I6	GACCGCGCGCCCCCGTTACC	20	CF Im	11	61429895	61429914	+
CSTF1	CSTF1_I2	GCCAGCTGGTACTGGGACACG	21	CSTF	20	56392707	56392726	+
CSTF1	CSTF1_I4	GAGAACCGGACCAGCTGGTAC	21	CSTF	20	56392698	56392717	+
CSTF1	CSTF1_I5	GAGCGGGATACCAAGAGAAC	20	CSTF	20	56392683	56392702	+
CSTF1	CSTF1_I7	GCGACCGCGGAGAGCACCCT	20	CSTF	20	56392428	56392446	-
CSTF2	CSTF2_I1	GACTGTGAGAGACCCAGCGG	20	CSTF	X	100820428	100820447	+
CSTF2	CSTF2_I3	GTTTGACTGTGAGAGACCCAG	21	CSTF	X	100820425	100820444	+
CSTF2	CSTF2_I4	GCGTAGAGAACGATCCACCGC	21	CSTF	X	100820444	100820463	-
CSTF2T	CSTF2T_I1	GAGTTTGGCGGTGAGAGACC	20	CSTF	10	51699525	51699544	-
CSTF2T	CSTF2T_I2	GCAGTGATCGATCCATTGCC	20	CSTF	10	51699504	51699523	+
CSTF2T	CSTF2T_I3	GGCGGTGAGAGACCCGGCAA	20	CSTF	10	51699519	51699538	-
CSTF2T	CSTF2T_I7	GCCTCGAAGAATCCGCTAT	19	CSTF	10	51699573	51699591	-
CSTF3	CSTF3_I1	GCGGTGGCGATTGGTGTTGG	20	CSTF	11	33161444	33161463	-
CSTF3	CSTF3_I3	GTTGGCGGTCTGGCTCAGCT	20	CSTF	11	33161429	33161448	-
CSTF3	CSTF3_I5	GTGGGCGGTGGCGATTGGTGT	21	CSTF	11	33161447	33161466	-
CSTF3	CSTF3_I8	GCAGTCGGAGGAACAGACG	19	CSTF	11	33161236	33161254	+
CTR9	CTR9_I2	GAGGAGAAGCCAGAGCTCCAG	21	PAF	11	10751268	10751287	+
CTR9	CTR9_I3	GTGGTCTTGACTGCCGCCCCG	21	PAF	11	10751296	10751315	-
CTR9	CTR9_I6	GTGAGTGACGGCTCCGGCTC	20	PAF	11	10751316	10751335	-
CTR9	CTR9_I7	GCCGCTTCAGGCTAATCCAG	20	PAF	11	10751338	10751356	-
FIP1L1	FIP1L1_I1	GAAGCTCGAGACTCCAATCCC	21	CPSF	4	53377704	53377723	-
FIP1L1	FIP1L1_I2	GCTCCAATCCCAGGAAGGCGA	21	CPSF	4	53377694	53377713	-
FIP1L1	FIP1L1_I3	GTCGAGACTCCAATCCCAGGA	21	CPSF	4	53377700	53377719	-
FIP1L1	FIP1L1_I7	GAGCTCGAGACTCCAATCCC	20	CPSF	4	53377704	53377722	-
LEO1	LEO1_I1	GAGCGATAATGGCGGATATGG	21	PAF	15	51971733	51971752	-
LEO1	LEO1_I2	GCGGACGTGAGCGATAATGG	20	PAF	15	51971742	51971761	-
LEO1	LEO1_I6	GTGAGCGATAATGGCGGATA	20	PAF	15	51971736	51971755	-
LEO1	LEO1_I8	GCGGGAGCTGCCCCTAACCG	20	PAF	15	51971770	51971788	-
NUDT21	NUDT21_I2	GGCGGGCAGTAGCCGCTGAG	20	CF Im	16	56451289	56451308	-
NUDT21	NUDT21_I3	GTTATCTGCAATCCCCTCAG	20	CF Im	16	56451274	56451293	+
NUDT21	NUDT21_I4	GAGATAACCGCTTCCCGCACG	21	CF Im	16	56451261	56451280	-
PABPC1	PABPC1_I1	GCACTAACCGCCGGGGAGAAG	21	PABPs	8	100722066	100722085	+
PABPC1	PABPC1_I4	GAGCACTAACCGCCGGGGAGA	21	PABPs	8	100722064	100722083	+
PABPC1	PABPC1_I5	GCACTCTCAGCACTAACCGCC	21	PABPs	8	100722057	100722076	+
PABPC1	PABPC1_I6	GAGACCGACCCGCCCGCCCG	20	PABPs	8	100721865	100721884	-
PABPC4	PABPC4_I1	GCAGGCTGCGAAGCCCGAAAG	21	PABPs	1	39576737	39576756	+
PABPC4	PABPC4_I3	GCTGCGAAGCCCGAAAGCGG	20	PABPs	1	39576740	39576759	+
PABPC4	PABPC4_I4	GAAGCCCGAAAGCGGCGGAGG	21	PABPs	1	39576746	39576765	+
PABPC4	PABPC4_I5	GCGAAGCCCGAAAGCGGCGG	20	PABPs	1	39576743	39576762	+
PABPN1	PABPN1_I2	GCAGCAGCGGGGGCTGCGGG	20	PABPs	14	23321494	23321513	+
PABPN1	PABPN1_I3	GTCGGGGCTCCGGGCCGGGG	20	PABPs	14	23321516	23321535	+
PABPN1	PABPN1_I5	GCTGCGGGCGGTCGGGGCTCC	21	PABPs	14	23321507	23321526	+
PABPN1	PABPN1_I8	GCAGAGCTCGGGCGAGCGGG	20	PABPs	14	23321880	23321898	+
PAF1	PAF1_I2	GTGAACGCGCAGGCAGCACC	20	PAF	19	39391040	39391059	+
PAF1	PAF1_I2	GTGAACGCGCAGGCAGCACCG	21	PAF	19	39391040	39391059	+
PAF1	PAF1_I6	GGTGAACGCGCAGGCAGCAC	20	PAF	19	39391039	39391058	+
PAF1	PAF1_I7	GCGGCCTGAGGAGACCCGTT	20	PAF	19	39391115	39391134	-
PAPD4	PAPD4_I1	GAAAACCCTGTCAAAGACACC	21	PAP	5	79612465	79612484	-
PAPD4	PAPD4_I3	GTCTTCCGGGTGTCTTTGACA	21	PAP	5	79612457	79612476	+
PAPD4	PAPD4_I4	GATTCTCATCCGGGGTCACGT	21	PAP	5	79612435	79612454	+
PAPD4	PAPD4_I3	GTCTTCCGGGTGTCTTTGAC	20	PAP	5	79612457	79612476	+
PAPD5	PAPD5_I2	GGCCTCGCCGTGCGTCACAG	20	PAP	16	50153107	50153126	-
PAPD5	PAPD5_I3	GGCCTCTGTGACGCACGGCG	20	PAP	16	50153102	50153121	+
PAPD5	PAPD5_I5	GCCGTGCGTCACAGAGGCCG	20	PAP	16	50153101	50153120	-
PAPD5	PAPD5_I6	GCGCCGCGCAGCAGCCCGGG	20	PAP	16	50153128	50153147	-
PAPD7	PAPD7_I2	GGCTCCCGCTTCACGCGGCG	20	PAP	5	6713681	6713700	-
PAPD7	PAPD7_I3	GTGGAACGCCGCCGCCGCCG	20	PAP	5	6713641	6713660	+
PAPD7	PAPD7_I4	GCCGCTTCACGCGGCGCGGGG	21	PAP	5	6713676	6713695	-
PAPD7	PAPD7_I5	GCTCCCGCTTCACGCGGCGCG	21	PAP	5	6713679	6713698	-
PAPOLA	PAPOLA_I3	GGCGCCATGTTAGGACGAAG	20	PAP	14	96502406	96502425	+
PAPOLA	PAPOLA_I4	GAGGAGAAGCGCTTAAAGCGG	21	PAP	14	96502433	96502452	+
PAPOLA	PAPOLA_I6	GTGTTAGGACGAAGGGGAAGG	21	PAP	14	96502413	96502432	+
PAPOLA	PAPOLA_I8	GTTAGGACGAAGGGGAAGG	19	PAP	14	96502414	96502432	+
PAPOLG	PAPOLG_I2	GCTATTTATGACAATACAGCG	21	PAP	2	60756282	60756301	-
PAPOLG	PAPOLG_I3	GTAGTGAAAACACCACAAAAC	21	PAP	2	60756307	60756326	-
PAPOLG	PAPOLG_I4	GAAGCGGCGCCATATTGGCGT	21	PAP	2	60756256	60756275	+
PAPOLG	PAPOLG_I8	GCTGGGAAGCGGCGCCATAT	20	PAP	2	60756578	60756597	-
PCF11	PCF11_I3	GGAGAAAGAAGCTTCTGTGG	20	CF IIm	11	83157205	83157224	+
PCF11	PCF11_I5	GACGGAGATCACCCGCGAGA	20	CF IIm	11	83157237	83157256	+
PCF11	PCF11_I6	GGGAGGCGGGGTATCCAGAG	20	CF IIm	11	83157372	83157391	+
PCF11	PCF11_I7	GTTCGCACGACGCAGCGGTT	20	CF IIm	11	83157128	83157146	+
PHF3	PHF3_I1	GCAGTGGTAGCGCTCGTCTGG	21	other	6	63636122	63636141	+
PHF3	PHF3_I3	GTGGCGGAGCTGGGTGAGTTG	21	other	6	63636139	63636158	+
PHF3	PHF3_I5	GTGCCAGTGGTAGCGCTCGTC	21	other	6	63636119	63636138	+
PHF3	PHF3_I6	GTGTGGCCGCGGCCAGGGAGA	21	other	6	63636163	63636182	+
RBBP6	RBBP6_I1	GCTCGGGGGCTCTCACCGAG	20	other	16	24539634	24539653	-
RBBP6	RBBP6_I4	GCGGGGGCTCTCACCGAGCGG	21	other	16	24539631	24539650	-
RBBP6	RBBP6_I5	GAGAGCCCCCGAGCGGCAGG	20	other	16	24539640	24539659	-
RBBP6	RBBP6_I7	GTCGGACGAGCGCCCCACTG	20	other	16	24539567	24539585	-
RPAP2	RPAP2_I1	GCCTTGCGGCCGGCAGAAGA	20	RPRD1-RPAP2 complex	1	92299095	92299114	-
RPAP2	RPAP2_I2	GTCGAGAGCAGCGGGGAGCCC	21	RPRD1-RPAP2 complex	1	92299117	92299136	-
RPAP2	RPAP2_I3	GTTCGCTGGGCCGTCTTCTGC	21	RPRD1-RPAP2 complex	1	92299083	92299102	+
RPAP2	RPAP2_I8	GCCGGAGCGTGTCCCCGTC	19	RPRD1-RPAP2 complex	1	92299036	92299054	+
RPRD1A	RPRD1A_I3	GCGGCCGTGGTGAGAGCGTG	20	RPRD1-RPAP2 complex	18	36067505	36067524	-
RPRD1A	RPRD1A_I4	GCGGCGGCCGTGGTGAGAGCG	21	RPRD1-RPAP2 complex	18	36067507	36067526	-
RPRD1A	RPRD1A_I5	GCGTGGTGAGAGCGTGGGGAA	21	RPRD1-RPAP2 complex	18	36067500	36067519	-
RPRD1B	RPRD1B_I1	GACCGACTGACAGACTGCCAG	21	RPRD1-RPAP2 complex	20	38033822	38033841	-
RPRD1B	RPRD1B_I3	GTACCGACTGACAGACTGCCA	21	RPRD1-RPAP2 complex	20	38033823	38033842	-
RPRD1B	RPRD1B_I6	GACTGCCAGGGGTGCGAGAA	20	RPRD1-RPAP2 complex	20	38033811	38033830	-
RPRD1B	RPRD1B_I7	GTCGGGTGGCCATCTTGTGG	20	RPRD1-RPAP2 complex	20	38033746	38033765	+
SCAF1	SCAF1_I1	GCCCAATAGGCCCGAGCCCCG	21	other	19	49642270	49642289	-
SCAF1	SCAF1_I2	GCGAGCGGCGGGGTAAGATGG	21	other	19	49642232	49642251	+
SCAF1	SCAF1_I4	GCGCGGGGCTCGGGCCTATTG	21	other	19	49642268	49642287	+
SCAF1	SCAF1_I5	GCCCGAGCGGCGGGGTAAGA	20	other	19	49642229	49642248	+
SCAF11	SCAF11_I1	GACTCCGCTGGCTCGGTCCGG	21	other	12	45990489	45990508	+
SCAF11	SCAF11_I2	GCCGCCTCCGGACCGAGCCAG	21	other	12	45990495	45990514	-
SCAF11	SCAF11_I3	GGCGAAGCAGGGAGCGACCC	20	other	12	45990516	45990535	+
SCAF11	SCAF11_I5	GCTCTAGGACACTGACTCCGC	21	other	12	45990476	45990495	+
SCAF4	SCAF4_I1	GCCCTCTCTCCAGCGGGATGG	21	other	21	31732062	31732081	+
SCAF4	SCAF4_I4	GCCGCCATCCCGCTGGAGAG	20	other	21	31732066	31732085	-
SCAF4	SCAF4_I5	GGCCCGGCCGGCGAGCGGGC	20	other	21	31732030	31732049	+
SCAF4	SCAF4_I6	GGCCGCTGCCGCCATCCCGC	20	other	21	31732073	31732092	-
SCAF8	SCAF8_I1	GCCGCTCGGCGAAGACAGAGG	21	other	6	154733453	154733472	-
SCAF8	SCAF8_I2	GCCTCCTCTGTCTTCGCCGAG	21	other	6	154733450	154733469	+
SCAF8	SCAF8_I3	GCCCCGCTCGGCGAAGACAG	20	other	6	154733456	154733475	-
SCAF8	SCAF8_I5	GAAGACAGAGGAGGAAGCGC	20	other	6	154733444	154733463	-
SF3A1	SF3A1_I1	GAGCTCGTCGTACTGACCGAG	21	other	22	30356864	30356883	-
SF3A1	SF3A1_I2	GGCACCGCTCACCGACACCG	20	other	22	30356824	30356843	-
SF3A1	SF3A1_I5	GCGAGCGGGGAGGCTGTCTTG	21	other	22	30356848	30356867	-
SF3A1	SF3A1_I8	GAGCGCCCAGGCCAACCCTC	20	other	22	30356678	30356697	+
SRSF3	SRSF3_I1	GAGGAAAGCGGGAAGACTCAT	21	other	6	36594415	36594434	+
SRSF3	SRSF3_I2	GCGCCGGGTGAGTGAGAGAGT	21	other	6	36594377	36594396	+
SRSF3	SRSF3_I3	GGGTGAGTGAGAGAGTTGGT	20	other	6	36594381	36594400	+
SRSF3	SRSF3_I7	GGACTAGGAAACCCTCCGAT	20	other	6	36594632	36594651	-
SYMPK	SYMPK_I2	GTAGGAAGAGGCACTGCTGAG	21	other	19	45863090	45863109	-
SYMPK	SYMPK_I3	GTGTAGGAAGAGGCACTGCTG	21	other	19	45863092	45863111	-
SYMPK	SYMPK_I5	GCGGCGGCGGAGTGTAGGAAG	21	other	19	45863103	45863122	-
SYMPK	SYMPK_I7	GGCGACGAACGGAAGATGG	19	other	19	45863132	45863150	-
THOC5	THOC5_I1	GCCAGGTTCTTGGAGCTGTG	20	TREX complex	22	29553673	29553692	-
THOC5	THOC5_I3	GTGGAGCTGTGAGGTGAGGAG	21	TREX complex	22	29553663	29553682	-
THOC5	THOC5_I4	GCTTGGAGCTGTGAGGTGAGG	21	TREX complex	22	29553665	29553684	-
THOC5	THOC5_I7	GCCTCACAGCTCCAAGAACC	20	TREX complex	22	29553670	29553688	+
Non-targeting	NT_I1	GAACTACAAGTAAAAGTATCG	21	NA	NA	NA	NA	NA
Non-targeting	NT_I2	GATCAGGCCTTGTCCGTGATT	21	NA	NA	NA	NA	NA
Non-targeting	NT_I3	GCACTGCAGTATTCGTGGCCT	20	NA	NA	NA	NA	NA
Non-targeting	NT_I4	GCTTGTTGCGTATACGAGACT	21	NA	NA	NA	NA	NA
Non-targeting	NT_I5	GTAAGGCCCGCGTACGAGCT	20	NA	NA	NA	NA	NA
Non-targeting	NT_I6	GTGAATCGTAACCTCGCCATT	21	NA	NA	NA	NA	NA
Non-targeting	NT_I7	GACAGCGCTCTCGTGTACTAT	21	NA	NA	NA	NA	NA
Non-targeting	NT_I8	GCGCAGTCATTCGATAGGAAT	21	NA	NA	NA	NA	NA
Non-targeting	NT_I9	GATGTGATCTATGGTTGCGA	20	NA	NA	NA	NA	NA
Non-targeting	NT_I10	GTCAATTCTCACTCACGACCA	21	NA	NA	NA	NA	NA
