## Supplementary Table 2 for "CPA-Perturb-seq: Multiplexed single-cell characterization of alternative polyadenylation regulators"

### Sheet: ncells_HEK293T
Target Gene	ncells R1 HEK	ncells R2 HEK
CDC73	322	806
CLP1	420	1422
CPEB1	538	2211
CPSF1	429	569
CPSF2	444	516
CPSF3	354	790
CPSF3L	181	250
CPSF4	237	299
CPSF4L	478	1912
CPSF6	469	1733
CPSF7	674	2474
CSTF1	168	462
CSTF2	466	1806
CSTF2T	645	2340
CSTF3	361	705
CTR9	405	678
FIP1L1	252	357
LEO1	836	3047
NT	821	2968
NUDT21	268	628
PABPC1	452	1713
PABPC4	641	2460
PABPN1	402	1333
PAF1	335	245
PAPD4	580	2110
PAPD5	551	1894
PAPD7	515	1922
PAPOLA	353	1171
PAPOLG	775	2493
PCF11	194	599
PHF3	449	1798
RBBP6	374	1270
RPAP2	267	962
RPRD1A	372	1510
RPRD1B	474	1553
SCAF1	607	2308
SCAF11	669	2244
SCAF4	441	1791
SCAF8	631	2285
SRSF3	157	413
SYMPK	145	358
THOC5	125	483
SF3A1	209	461

### Sheet: ncells_K562
Target Gene	ncells R1 K562	ncells R2 K562
CDC73	117	177
CLP1	266	536
CPEB1	433	1061
CPSF1	309	174
CPSF2	158	106
CPSF3	261	335
CPSF3L	207	53
CPSF4	198	93
CPSF4L	334	872
CPSF6	297	264
CPSF7	471	1096
CSTF1	254	333
CSTF2	369	661
CSTF2T	435	1068
CSTF3	224	108
CTR9	11	0
FIP1L1	135	105
LEO1	251	291
NT	558	1302
NUDT21	163	138
PABPC1	430	724
PABPC4	452	868
PABPN1	148	233
PAF1	25	0
PAPD4	374	919
PAPD5	348	773
PAPD7	357	812
PAPOLA	178	448
PAPOLG	469	1066
PCF11	138	120
PHF3	343	768
RBBP6	262	311
RPAP2	186	251
RPRD1A	265	543
RPRD1B	345	607
SCAF1	298	690
SCAF11	541	1221
SCAF4	312	622
SCAF8	308	670
SRSF3	25	33
SYMPK	47	22
THOC5	30	20
SF3A1	0	0
