## Supplementary Table 3 for "CPA-Perturb-seq: Multiplexed single-cell characterization of alternative polyadenylation regulators"

### Sheet: number_polyA_changes_HEK293T
Target Gene	Number of genes w/ differential polyA site usage	Number of genes w/ intronic polyA site changes	Number of genes w/ tandem polyA site changes	Number of genes with 3'UTR lengthening	Number of genes with 3'UTR shortening
PABPC1	176	107	69	46	23
RPRD1A	11	3	8	4	4
PCF11	735	159	576	568	8
PAPOLA	348	76	272	263	9
RBBP6	2632	833	1799	1709	90
CPSF1	2650	865	1785	1303	482
CPSF2	2299	817	1482	1233	249
CPSF3	1982	713	1269	1068	201
CPSF4	2085	624	1461	1147	314
FIP1L1	2345	678	1667	1471	196
SYMPK	1081	323	758	657	101
CSTF1	1067	323	744	466	278
CSTF3	2655	869	1786	1071	715
CDC73	1351	976	375	74	301
CTR9	1919	1380	539	344	195
LEO1	844	549	295	181	114
PAF1	1648	1193	455	323	132
SF3A1	513	318	195	110	85
CPSF3L	1185	778	407	223	184
SCAF8	276	263	13	3	10
SRSF3	1466	663	803	88	715
PABPN1	1663	1012	651	159	492
RPRD1B	391	232	159	36	123
THOC5	2285	796	1489	329	1160
CPSF6	4913	1627	3286	173	3113
NUDT21	5529	2003	3526	270	3256

### Sheet: number_polyA_changes_K562
Target Gene	Number of genes w/ differential polyA site usage	Number of genes w/ intronic polyA site changes	Number of genes w/ tandem polyA site changes	Number of genes with 3'UTR lengthening	Number of genes with 3'UTR shortening
PHF3	3	0	3	3	0
CPSF7	2	0	2	0	2
SCAF1	6	0	6	6	0
CSTF2	14	0	14	12	2
SCAF4	12	0	12	3	9
RPAP2	31	0	31	22	9
PABPC1	112	107	5	3	2
RPRD1A	3	3	0	0	0
PCF11	429	159	270	265	5
PAPOLA	108	76	32	30	2
RBBP6	1355	833	522	499	23
CPSF1	1601	865	736	549	187
CPSF2	1332	817	515	438	77
CPSF3	1023	713	310	258	52
CPSF4	1281	624	657	501	156
FIP1L1	1124	678	446	418	28
SYMPK	454	323	131	102	29
CSTF1	588	323	265	202	63
CSTF3	1514	869	645	487	158
CDC73	1023	976	47	30	17
LEO1	596	549	47	42	5
CPSF3L	872	778	94	64	30
SCAF8	269	263	6	4	2
PABPN1	1080	1012	68	34	34
RPRD1B	247	232	15	12	3
CPSF6	2882	1627	1255	40	1215
NUDT21	3284	2003	1281	71	1210
