## Supplementary Table 4 for "CPA-Perturb-seq: Multiplexed single-cell characterization of alternative polyadenylation regulators"

### Sheet: number_polyA_changes_gwps
Target Gene	Number of genes w/ differential polyA site usage	Number of genes w/ intronic polyA site changes	Number of genes w/ tandem polyA site changes	Number of genes with 3'UTR lengthening	Number of genes with 3'UTR shortening
NCBP2	57	57	0	0	0
PABPN1	51	51	0	0	0
MBNL1	128	116	12	7	5
EXOSC8	252	222	30	18	12
DBR1	140	123	17	8	9
ZFC3H1	258	225	33	14	19
EXOSC7	128	111	17	11	6
EXOSC3	205	176	29	15	14
EXOSC2	360	308	52	33	19
DHX29	183	155	28	14	14
EXOSC4	311	263	48	28	20
SRRT	100	84	16	9	7
DIS3	259	216	43	26	17
EXOSC6	203	168	35	22	13
EXOSC9	185	144	41	22	19
EXOSC5	259	200	59	32	27
GEMIN5	121	92	29	14	15
ZC3H3	83	63	20	7	13
INTS3	116	86	30	24	6
SNRPC	76	50	26	19	7
LSM6	116	74	42	18	24
RBMX	80	51	29	9	20
RNASEK	113	72	41	24	17
DNAJC17	214	133	81	42	39
SMN2	86	53	33	16	17
SF3A3	78	47	31	20	11
AQR	98	57	41	23	18
FASTKD2	98	57	41	22	19
RP9	86	50	36	21	15
ISG20L2	81	47	34	18	16
RPS6	81	45	36	20	16
XRN1	123	68	55	35	20
TCERG1	104	57	47	11	36
SRSF7	139	76	63	54	9
PRPF4	119	65	54	23	31
RPF1	74	40	34	19	15
RPL27A	95	51	44	25	19
SNRPD2	110	59	51	28	23
SMNDC1	84	45	39	21	18
SMG5	78	41	37	30	7
RPL7L1	80	42	38	24	14
RBM25	86	45	41	27	14
ZC3H8	258	135	123	55	68
TYW3	92	47	45	27	18
PES1	86	42	44	23	21
THOC5	115	56	59	29	30
HNRNPK	114	55	59	34	25
MAGOHB	78	37	41	26	15
RBM8A	97	46	51	29	22
UTP3	104	49	55	37	18
RBM22	180	84	96	61	35
PPP1R10	144	67	77	40	37
RPS27A	103	47	56	35	21
RPS16	108	49	59	36	23
UTP14A	158	71	87	42	45
RPL26	79	35	44	24	20
PARK7	104	46	58	35	23
NGDN	75	33	42	21	21
TIAL1	112	49	63	44	19
XRCC6	111	48	63	36	27
MRPL21	150	64	86	43	43
PRPF38A	109	46	63	30	33
RPL17	129	54	75	42	33
FIP1L1	74	30	44	33	11
RPS4X	79	32	47	28	19
CPSF1	89	36	53	38	15
PUS7	109	44	65	27	38
RPS15	142	57	85	49	36
RPL23A	83	33	50	37	13
RPF2	90	35	55	23	32
RPL7A	188	73	115	62	53
CDC5L	133	51	82	44	38
SRRM2	110	42	68	11	57
NOP2	113	43	70	43	27
FBL	82	31	51	32	19
RPS24	82	31	51	33	18
NAT10	99	36	63	34	29
RPS5	102	37	65	36	29
RPS8	200	72	128	60	68
RPS13	117	42	75	44	31
RUVBL2	186	66	120	74	46
NOL6	127	45	82	56	26
ZC3H13	105	37	68	12	56
RPL27	158	55	103	56	47
THOC2	79	27	52	21	31
BMS1	89	30	59	35	24
RPS18	83	27	56	32	24
NOL9	99	32	67	32	35
PDCD11	115	37	78	51	27
CPSF3	157	49	108	88	20
WDR12	97	29	68	37	31
UPF2	94	28	66	55	11
CPSF2	98	29	69	46	23
UPF1	79	19	60	51	9
NUDT21	798	184	614	30	584
CPSF6	872	184	688	31	657
CSTF3	100	21	79	61	18
RBM33	125	22	103	5	98
THOC3	202	20	182	15	167
